# PMTPred: Machine Learning Based Prediction of Protein Methyltransferases using the Composition of k-spaced Amino Acid Pairs

**DOI:** 10.1101/2023.09.20.558595

**Authors:** Arvind Kumar Yadav, Pradeep Kumar Gupta, Tiratha Raj Singh

**Author notes:** **Corresponding author:** Dr. Tiratha Raj Singh, Professor, Department of Biotechnology and Bioinformatics, JUIT, (H.P.), India, Mob No: 91-9816954695.

## Abstract

Protein methyltransferases (PMTs) are a group of enzymes that help to catalyze the transfer of a methyl group to its substrates. These enzymes play an important role in epigenetic regulation and are able to methylate various substrates with DNA, RNA, protein, and smallmolecule secondary metabolites. Dysregulation of methyltransferases is involved in different types of human cancers. However, in light of the well-recognized significance of PMTs, it becomes crucial to have reliable and fast methods for identifying these proteins. In the present work, we propose a machine-learning-based method for the identification of PMTs. Various sequence-based features were calculated and prediction models were develped using different machine-learning methods. A ten-fold cross-validation technique was used for model training. The SVM-based CKSAAP model gave the best prediction and achieved the highest accuracy of 87.94% with balance sensitivity (88.8%) and specificity (87.11%) with MCC of 0.759 and AUROC of 0.945. Also, SVM performed better than the compared deep learning algorithms for the prediction of PMTs. Finally, the best model was implemented in standalone software of PMTPred to facilitate the prediction of PMTs. The PMTPred achieved 86.50% prediction accuracy with 82.33% sensitivity, 90.67% specificity and ROC value 0.939 on the blind dataset. The standalone software of PMTPred is freely available for download at https://github.com/ArvindYadav7/PMTPred for research and academic use.
