## Supplementary Table 1 for "PMTPred: Machine Learning Based Prediction of Protein Methyltransferases using the Composition of k-spaced Amino Acid Pairs"

### Sheet: Sheet1
Table S1: Performance of 18 sequence features using 14 machine-learning algorithms on training and testing set
	SVM	LR	LDA	KNN	CART	NB	RF	MLP	AdaBoost	XGBoost	LightGBM	SGD	Bagging
AAC (Train)	81.39	71.39	74.97	76.95	71.26	73.33	81.15	77.7	76.87	80.32	80.38	72.57	77.72
AAC (Test)	82.62	73.1	76.15	79.21	71.7	74.23	80.61	79.38	78.51	81.31	81.65	74.23	78.07
APAAC (Train)	78.88	74.65	74.89	80	70.34	61.25	80.33	81.33	76.98	81.79	81.94	69.6	76.79
APAAC (Test)	81.46	75.26	72.9	81.99	68	62.5	81.29	83.39	79.28	81.31	82.86	74.65	78.23
CKSAAGP (Train)	74.47	69.55	73.74	66.49	64.44	70.38	73.26	75.65	71.37	75.25	76.45	70.58	69.53
CKSAAGP (Test)	75.54	71.7	73.97	69.25	63.66	69.78	76.15	75.28	73.53	76.5	76.85	72.4	73.01
CKSAAP (Train)	87.02	73.31	77.79	67.98	66.91	71.28	79.23	84.71	77.59	83.53	83.22	77.74	73.88
CKSAAP (Test)	87.94	74.67	78.34	70.39	68.64	73.01	80.08	84.36	79.21	85.32	85.24	79.56	75.19
CTDC (Train)	75.43	71.3	73.55	73.09	67.96	68.44	75.19	75.19	73.75	75.23	76.2	71.5	72.96
CTDC (Test)	75.25	71.32	72.37	74.47	67.75	69.31	76.74	75.17	75.17	76.31	77.7	72.98	73.16
CTDD (Train)	63.98	65.84	65.64	59.68	59.26	60.03	69.23	58.96	66.93	69.62	69.99	61.05	63.96
CTDD (Test)	62.84	66.25	66.78	57.69	57.08	61.36	70.27	61.53	68.44	71.94	70.97	49.47	66.6
CTDT (Train)	75.39	70.93	73.47	70.78	66.04	68.5	74.4	73.79	72.26	73.99	74.56	70.6	7054
CTDT (Test)	79.8	70.8	72.55	71.85	67.91	69.84	76.22	75.34	74.56	77.44	77.62	70.19	72.9
Ctriad (Train)	77.88	75.87	75.85	64.42	63.06	68.11	75.72	76.35	73.22	77.73	77.94	74.21	72.35
Ctriad (Test)	77.97	76.13	76.13	66.25	59.44	66.87	77.18	75.26	73.95	79.02	78.4	75.61	71.67
DDE (Train)	82.24	80.82	80.86	71.19	66.76	71.36	78.72	81.72	76.15	82.39	81.67	76.85	73
DDE (Test)	84.36	81.65	81.31	73.44	64.89	74.41	80.96	83.49	78.95	84.45	84.19	73.79	74.49
DPC (Train)	83.57	70.19	80.27	67.65	66.47	71.65	79.14	80.6	75.67	82.5	82.48	66.34	73.72
DPC (Test)	83.66	71.7	81.22	70.74	66.81	73.53	79.65	81.22	79.3	84.1	83.93	72.13	74.49
GAAC (Train)	70.88	68.09	68.35	67.5	62.06	68.94	69.27	69.42	69.6	68.37	69.66	67.67	66.19
GAAC (Test)	72.05	70.91	71.17	65.67	64.45	70.04	70.91	70.82	70.48	71.61	72.48	69.6	68.12
GDPC (Train)	72.89	67.41	70.97	68.85	64.2	70.49	73.57	72.52	69.97	72.02	73.57	67.24	69.9
GDPC (Test)	73.62	71.17	70.91	69.6	65.06	70.82	73.88	72.05	72.75	72.66	73.62	72.48	68.47
Geary (Train)	72.79	69.68	69.49	56.51	58.47	58.8	66.47	66.01	66.36	69.58	70.52	63	63.02
Geary (Test)	72.2	69.23	68.53	54.8	56.99	60.13	67.22	67.04	68.61	70.71	71.41	64.51	62.41
Moran (Train)	73.66	70.36	70.27	56.51	57.32	59.17	67.04	69.95	66.84	70.23	70.58	70.65	62.47
Moran (Test)	71.85	68.7	69.75	55.59	59.61	60.4	68	69.49	66.34	69.84	71.67	68.79	63.19
MoreauBroto (Train)	76.09	72.2	72.13	59.06	59.74	60.94	71.72	75.61	69.03	74.56	75.45	72	65.8
MoreauBroto (Test)	77.18	70.71	70.1	60.4	59.26	62.15	71.76	75	69.93	74.56	75.17	70.1	64.07
PAAC (Train)	78.86	74.47	72.63	79.01	70.32	57.67	81.32	82.92	77.74	81.52	81.54	66.56	76.52
PAAC (Test)	80.17	75.1	77.03	80.34	72.22	60.17	81.83	83.49	78.68	81.57	82.44	58.95	77.64
QSOrder (Train)	79.97	71.89	77.52	77.35	68.9	65.36	80.82	78.05	76.52	81.45	82.46	72.39	75.91
QSOrder (Test)	81.48	72.31	77.99	79.3	70.56	64.8	82	79.65	76.94	83.14	83.4	74.32	77.11
SOCNumber (Train)	66.87	57.52	67.46	61.36	60.45	66.34	69.31	52.34	66.32	68.72	69.42	51.19	66.52
SOCNumber (Test)	69.95	56.85	69.78	64.01	62.88	67.16	71.7	49.78	69.95	71.17	73.01	51	67.94
